# Hierarchized phosphotarget binding by the seven human 14-3-3 isoforms

**DOI:** 10.1101/2020.07.24.220376

**Authors:** Gergo Gogl, Kristina V. Tugaeva, Pascal Eberling, Camille Kostmann, Gilles Trave, Nikolai N. Sluchanko

**Affiliations:** Equipe Labellisee Ligue 2015, Department of Integrated Structural Biology, Institut de Genetique et de Biologie Moleculaire et Cellulaire (IGBMC), INSERM U1258/CNRS UMR 7104/Universite de Strasbourg, 1 rue Laurent Fries, BP 10142, F-67404 Illkirch, France; A.N. Bach Institute of Biochemistry, Federal Research Center of Biotechnology of the Russian Academy of Sciences, 119071, Moscow, Russia

**Author notes:** Corresponding authors: G.T.; N.N.S. Contributed equally: G.G. and K.V.T. Email addresses of the authors.

**Keywords:** 14-3-3 proteins, affinity trends, HPV E6 oncoprotein, fusicoccin, phosphopeptides, phosphorylation

## Abstract

The seven human 14-3-3 isoforms, highly similar yet encoded by distinct genes, are among the top 1% highest-expressed human proteins. 14-3-3 proteins recognize phosphorylated motifs within numerous human or viral proteins. We analyzed by crystallography, fluorescence polarization, mutagenesis and fusicoccin-mediated modulation the structural basis and druggability of 14-3-3 binding to four E6 oncoproteins of tumorigenic HPV. The seven isoforms bound variant and mutated phospho-motifs of E6 and unrelated protein RSK1 with different affinities, albeit following an ordered ranking profile with conserved relative K_D_ ratios. Remarkably, 14-3-3 isoforms obey the same hierarchy when binding to most of their established targets, nicely supported by a recent proteome-wide human complexome map. This knowledge allows predicting the proportions of 14-3-3 isoforms engaged with phosphoproteins in various tissues. Notwithstanding their individual functions, cellular concentrations of 14-3-3 may be collectively adjusted to buffer the strongest phosphorylation outbursts, explaining their expression variations in different tissues and tumors.
