## Supplementary material for "Hierarchized phosphotarget binding by the seven human 14-3-3 isoforms": Predictor of the 14-3-3 complexomes

### Sheet: Sheet1
	How to use the calculator:		- The goal of this predictor is to numerically provide an approximate value for the free target protein concentration which is bound to the seven 14-3-3 isoforms simultaneously. From this parameter, it is also possible to calculate the proportions of the bound target in the different 14-3-3 isoforms. The current calculator only consider a single 14-3-3 binding target which competes for all isofor…
			- Green cells are the input fields, calculated values are in the yellow cells and the grey section corresponds to a numerical solver. Concentrations can be derived from the PAXdb in ppm. (If molar concentrations are available, the yellow cells can be replaced by manual inputs.) MW is in kDa. Dissociation constants are in uM. We use the predicted affinities for calculations if the measured affinit…
			- Only 125 iterations are performed with the interval halving method which is usually enough to reach convergence. More cycles can be added by extending the gray section if further iterations are still required. If convergence was not reached, the initial values for complex formation (highlighted in italic bold) can be adjusted manually.
			PAXdb 14-3-3 abundances (integrated data)
			Brain	Platelet	Heart	Esophagus	Lung	Uterus	Testis	Pancreas	Liver	Gall bladder	Rectum	Kidney	Colon	Female gonad	Prostate gland	Placenta	Skin	Saliva	Whole organism
		14-3-3ε	6003	3996	860	1914	4373	2375	2268	2301	1086	1525	1817	1531	1566	2076	1716	1426	1520	411	2479
		14-3-3σ	468	255	203	4732	156	319	92.3	171	147	129	748	94.4	502	102	358	149	694	3015	205
		14-3-3β	3024	1957	894	1115	2746	1632	899	921	855	705	879	1005	681	672	689	544	659	407	556
		14-3-3τ	1807	1547	587	1233	1384	1745	1099	751	365	581	940	582	867	996	721	628	637	125	505
		14-3-3ζ	6644	13892	1182	2977	6976	2583	1750	1593	1115	969	1795	1409	1714	1582	1472	1560	1854	3590	1680
		14-3-3η	1426	2013	513	703	1184	552	497	548	164	397	445	310	419	404	418	614	272	128	333
		14-3-3γ	4122	1452	1094	1012	971	945	770	704	620	614	600	588	556	538	526	454	340	240	506
															=
		14-3-3ome concentrations									BISECTION METHOD			COMPLEX CONCENTRATIONS							ERRORS in concentration
			[14-3-3] (ppm)	[14-3-3] (μM)							iteration cycle	complex form	free molarity	14-3-3ε	14-3-3σ	14-3-3β	14-3-3τ	14-3-3ζ	14-3-3η	14-3-3γ	ERROR SCORE	“missing”	“additional”
		14-3-3ε	2479	4.11794							0	1e-20	0.0249169	3.27639	0.22922	0.824338	0.730409	2.47309	0.519779	0.8081	-8.86132	no	-8.86132
		14-3-3σ	205	0.340532							0	1	2.4897e-15	1.60194e-12	7.0068e-14	7.66487e-13	5.6447e-13	2.17125e-12	8.60747e-13	2.09267e-12	0.0249169	0.0249169	no
		14-3-3β	556	0.923588							0	0.5	0.0124585	2.72043	0.172751	0.744349	0.646784	2.22038	0.490201	0.778078	-7.76052	no	-7.76052
		14-3-3τ	505	0.83887							1	0.75	0.00622924	2.03113	0.11573	0.623372	0.526276	1.84362	0.440112	0.724263	-6.28581	no	-6.28581
		14-3-3ζ	1680	2.7907							2	0.875	0.00311462	1.34801	0.069711	0.47045	0.383405	1.37648	0.365432	0.636252	-4.62794	no	-4.62794
		14-3-3η	333	0.553156							3	0.9375	0.00155731	0.805914	0.03883	0.315606	0.248488	0.913537	0.272838	0.511853	-3.08371	no	-3.08371
		14-3-3γ	506	0.840532							4	0.96875	0.000778654	0.446665	0.0205888	0.190321	0.145845	0.546162	0.181076	0.367966	-1.87448	no	-1.87448
											5	0.984375	0.000389327	0.236139	0.0106153	0.106091	0.0798652	0.302701	0.108257	0.23554	-1.05468	no	-1.05468
											6	0.992187	0.000194664	0.121555	0.0053917	0.0562779	0.0419285	0.16003	0.0599998	0.13696	-0.55742	no	-0.55742
		Target	ppm	15							7	0.996094	9.73318e-05	0.0616879	0.00271736	0.0290232	0.0215016	0.0823768	0.0317202	0.074554	-0.278761	no	-0.278761
			fraction phos.	1							8	0.998047	4.86659e-05	0.0310767	0.00136412	0.0147433	0.0108904	0.0418054	0.0163283	0.0390069	-0.130347	no	-0.130347
			μM	0.0249169							9	0.999023	2.4333e-05	0.0155972	0.00068343	0.00743094	0.00548077	0.0210605	0.00828643	0.0199668	-0.0536134	no	-0.0536134
											10	0.999512	1.21665e-05	0.0078134	0.000342058	0.00373048	0.00274936	0.0105701	0.00417448	0.0101034	-0.0145785	no	-0.0145785
											11	0.999756	6.08324e-06	0.00391041	0.000171115	0.00186901	0.00137694	0.00529508	0.00209515	0.00508224	0.00511092	0.00511092	no
		Dissociation constants in μM									12	0.999634	9.12486e-06	0.00586283	0.000256608	0.00280068	0.00206371	0.0079351	0.00313678	0.00760038	-0.00474827	no	-0.00474827
			rel. affinities	measured affinities (μM)	extrapolated 14-3-3γ affinity (μM)	extrapolated or measured affinities (μM)					13	0.999695	7.60405e-06	0.00488685	0.000213867	0.00233508	0.00172047	0.00661572	0.00261646	0.00634321	0.000177689	0.000177689	no
		14-3-3σ	12.1			0.0121					14	0.999664	8.36445e-06	0.0053749	0.000235239	0.00256794	0.00189213	0.00727556	0.00287674	0.00697227	-0.0022862	no	-0.0022862
		14-3-3ε	6.4			0.0064					15	0.99968	7.98425e-06	0.00513089	0.000224553	0.00245153	0.00180631	0.00694568	0.00274663	0.00665786	-0.00105448	no	-0.00105448
		14-3-3τ	3.7			0.0037					16	0.999687	7.79415e-06	0.00500887	0.00021921	0.00239331	0.00176339	0.00678071	0.00268155	0.00650056	-0.000438454	no	-0.000438454
		14-3-3ζ	3.2			0.0032					17	0.999691	7.6991e-06	0.00494786	0.000216539	0.0023642	0.00174193	0.00669821	0.00264901	0.00642189	-0.000130397	no	-0.000130397
		14-3-3β	3			0.003					18	0.999693	7.65157e-06	0.00491736	0.000215203	0.00234964	0.0017312	0.00665697	0.00263273	0.00638255	2.36425e-05	2.36425e-05	no
		14-3-3η	1.6			0.0016					19	0.999692	7.67534e-06	0.00493261	0.000215871	0.00235692	0.00173656	0.00667759	0.00264087	0.00640222	-5.33779e-05	no	-5.33779e-05
		14-3-3γ	1	0.001	0.001	0.001					20	0.999692	7.66345e-06	0.00492499	0.000215537	0.00235328	0.00173388	0.00666728	0.0026368	0.00639239	-1.48679e-05	no	-1.48679e-05
											21	0.999693	7.65751e-06	0.00492117	0.00021537	0.00235146	0.00173254	0.00666212	0.00263477	0.00638747	4.38722e-06	4.38722e-06	no
			[Complex] (μM)	% of total	14-3-3 distribution	% of 14-3-3 depleted					22	0.999693	7.66048e-06	0.00492308	0.000215453	0.00235237	0.00173321	0.0066647	0.00263578	0.00638993	-5.24037e-06	no	-5.24037e-06
		free	7.65887e-06	0.0307376	-	-					23	0.999693	7.659e-06	0.00492213	0.000215412	0.00235192	0.00173287	0.00666341	0.00263527	0.0063887	-4.26577e-07	no	-4.26577e-07
		14-3-3ε	0.00492204	19.7538	0.770442	0.00119527					24	0.999693	7.65826e-06	0.00492165	0.000215391	0.00235169	0.00173271	0.00666277	0.00263502	0.00638808	1.98032e-06	1.98032e-06	no
		14-3-3σ	0.000215408	0.864504	0.0337176	0.000632564					25	0.999693	7.65863e-06	0.00492189	0.000215401	0.0023518	0.00173279	0.00666309	0.00263515	0.00638839	7.76873e-07	7.76873e-07	no
		14-3-3β	0.00235188	9.43886	0.368137	0.00254645					26	0.999693	7.65881e-06	0.00492201	0.000215406	0.00235186	0.00173283	0.00666325	0.00263521	0.00638855	1.75148e-07	1.75148e-07	no
		14-3-3τ	0.00173284	6.95448	0.271241	0.00206569					27	0.999693	7.65891e-06	0.00492207	0.000215409	0.00235189	0.00173285	0.00666333	0.00263524	0.00638862	-1.25714e-07	no	-1.25714e-07
		14-3-3ζ	0.0066633	26.742	1.043	0.00238768					28	0.999693	7.65886e-06	0.00492204	0.000215408	0.00235187	0.00173284	0.00666329	0.00263523	0.00638858	2.47168e-08	2.47168e-08	no
		14-3-3η	0.00263523	10.5761	0.41249	0.00476399					29	0.999693	7.65888e-06	0.00492205	0.000215408	0.00235188	0.00173285	0.00666331	0.00263523	0.0063886	-5.04988e-08	no	-5.04988e-08
		14-3-3γ	0.00638859	25.6395	1	0.00760065					30	0.999693	7.65887e-06	0.00492204	0.000215408	0.00235188	0.00173285	0.0066633	0.00263523	0.00638859	-1.2891e-08	no	-1.2891e-08
		total	0.0249169	100							31	0.999693	7.65887e-06	0.00492204	0.000215408	0.00235187	0.00173284	0.0066633	0.00263523	0.00638859	5.91291e-09	5.91291e-09	no
		Error %	-7.14304e-12	-2.86674e-08							32	0.999693	7.65887e-06	0.00492204	0.000215408	0.00235188	0.00173285	0.0066633	0.00263523	0.00638859	-3.48904e-09	no	-3.48904e-09
											33	0.999693	7.65887e-06	0.00492204	0.000215408	0.00235188	0.00173284	0.0066633	0.00263523	0.00638859	1.21194e-09	1.21194e-09	no
											34	0.999693	7.65887e-06	0.00492204	0.000215408	0.00235188	0.00173284	0.0066633	0.00263523	0.00638859	-1.13855e-09	no	-1.13855e-09
											35	0.999693	7.65887e-06	0.00492204	0.000215408	0.00235188	0.00173284	0.0066633	0.00263523	0.00638859	3.66923e-11	3.66923e-11	no
											36	0.999693	7.65887e-06	0.00492204	0.000215408	0.00235188	0.00173284	0.0066633	0.00263523	0.00638859	-5.5093e-10	no	-5.5093e-10
											37	0.999693	7.65887e-06	0.00492204	0.000215408	0.00235188	0.00173284	0.0066633	0.00263523	0.00638859	-2.57119e-10	no	-2.57119e-10
											38	0.999693	7.65887e-06	0.00492204	0.000215408	0.00235188	0.00173284	0.0066633	0.00263523	0.00638859	-1.10213e-10	no	-1.10213e-10
											39	0.999693	7.65887e-06	0.00492204	0.000215408	0.00235188	0.00173284	0.0066633	0.00263523	0.00638859	-3.67605e-11	no	-3.67605e-11
											40	0.999693	7.65887e-06	0.00492204	0.000215408	0.00235188	0.00173284	0.0066633	0.00263523	0.00638859	-3.40873e-14	no	-3.40873e-14
											41	0.999693	7.65887e-06	0.00492204	0.000215408	0.00235188	0.00173284	0.0066633	0.00263523	0.00638859	1.83291e-11	1.83291e-11	no
											42	0.999693	7.65887e-06	0.00492204	0.000215408	0.00235188	0.00173284	0.0066633	0.00263523	0.00638859	9.14751e-12	9.14751e-12	no
											43	0.999693	7.65887e-06	0.00492204	0.000215408	0.00235188	0.00173284	0.0066633	0.00263523	0.00638859	4.55671e-12	4.55671e-12	no
											44	0.999693	7.65887e-06	0.00492204	0.000215408	0.00235188	0.00173284	0.0066633	0.00263523	0.00638859	2.26131e-12	2.26131e-12	no
											45	0.999693	7.65887e-06	0.00492204	0.000215408	0.00235188	0.00173284	0.0066633	0.00263523	0.00638859	1.11361e-12	1.11361e-12	no
											46	0.999693	7.65887e-06	0.00492204	0.000215408	0.00235188	0.00173284	0.0066633	0.00263523	0.00638859	5.39763e-13	5.39763e-13	no
											47	0.999693	7.65887e-06	0.00492204	0.000215408	0.00235188	0.00173284	0.0066633	0.00263523	0.00638859	2.52836e-13	2.52836e-13	no
											48	0.999693	7.65887e-06	0.00492204	0.000215408	0.00235188	0.00173284	0.0066633	0.00263523	0.00638859	1.09371e-13	1.09371e-13	no
											49	0.999693	7.65887e-06	0.00492204	0.000215408	0.00235188	0.00173284	0.0066633	0.00263523	0.00638859	3.7647e-14	3.7647e-14	no
											50	0.999693	7.65887e-06	0.00492204	0.000215408	0.00235188	0.00173284	0.0066633	0.00263523	0.00638859	1.77983e-15	1.77983e-15	no
											51	0.999693	7.65887e-06	0.00492204	0.000215408	0.00235188	0.00173284	0.0066633	0.00263523	0.00638859	-1.61537e-14	no	-1.61537e-14
											52	0.999693	7.65887e-06	0.00492204	0.000215408	0.00235188	0.00173284	0.0066633	0.00263523	0.00638859	-7.18869e-15	no	-7.18869e-15
											53	0.999693	7.65887e-06	0.00492204	0.000215408	0.00235188	0.00173284	0.0066633	0.00263523	0.00638859	1.77983e-15	1.77983e-15	no
											54	0.999693	7.65887e-06	0.00492204	0.000215408	0.00235188	0.00173284	0.0066633	0.00263523	0.00638859	1.77983e-15	1.77983e-15	no
											55	0.999693	7.65887e-06	0.00492204	0.000215408	0.00235188	0.00173284	0.0066633	0.00263523	0.00638859	1.77983e-15	1.77983e-15	no
											56	0.999693	7.65887e-06	0.00492204	0.000215408	0.00235188	0.00173284	0.0066633	0.00263523	0.00638859	1.77983e-15	1.77983e-15	no
											57	0.999693	7.65887e-06	0.00492204	0.000215408	0.00235188	0.00173284	0.0066633	0.00263523	0.00638859	1.77983e-15	1.77983e-15	no
											58	0.999693	7.65887e-06	0.00492204	0.000215408	0.00235188	0.00173284	0.0066633	0.00263523	0.00638859	1.77983e-15	1.77983e-15	no
											59	0.999693	7.65887e-06	0.00492204	0.000215408	0.00235188	0.00173284	0.0066633	0.00263523	0.00638859	1.77983e-15	1.77983e-15	no
											60	0.999693	7.65887e-06	0.00492204	0.000215408	0.00235188	0.00173284	0.0066633	0.00263523	0.00638859	1.77983e-15	1.77983e-15	no
											61	0.999693	7.65887e-06	0.00492204	0.000215408	0.00235188	0.00173284	0.0066633	0.00263523	0.00638859	1.77983e-15	1.77983e-15	no
											62	0.999693	7.65887e-06	0.00492204	0.000215408	0.00235188	0.00173284	0.0066633	0.00263523	0.00638859	1.77983e-15	1.77983e-15	no
											63	0.999693	7.65887e-06	0.00492204	0.000215408	0.00235188	0.00173284	0.0066633	0.00263523	0.00638859	1.77983e-15	1.77983e-15	no
											64	0.999693	7.65887e-06	0.00492204	0.000215408	0.00235188	0.00173284	0.0066633	0.00263523	0.00638859	1.77983e-15	1.77983e-15	no
											65	0.999693	7.65887e-06	0.00492204	0.000215408	0.00235188	0.00173284	0.0066633	0.00263523	0.00638859	1.77983e-15	1.77983e-15	no
											66	0.999693	7.65887e-06	0.00492204	0.000215408	0.00235188	0.00173284	0.0066633	0.00263523	0.00638859	1.77983e-15	1.77983e-15	no
											67	0.999693	7.65887e-06	0.00492204	0.000215408	0.00235188	0.00173284	0.0066633	0.00263523	0.00638859	1.77983e-15	1.77983e-15	no
											68	0.999693	7.65887e-06	0.00492204	0.000215408	0.00235188	0.00173284	0.0066633	0.00263523	0.00638859	1.77983e-15	1.77983e-15	no
											69	0.999693	7.65887e-06	0.00492204	0.000215408	0.00235188	0.00173284	0.0066633	0.00263523	0.00638859	1.77983e-15	1.77983e-15	no
											70	0.999693	7.65887e-06	0.00492204	0.000215408	0.00235188	0.00173284	0.0066633	0.00263523	0.00638859	1.77983e-15	1.77983e-15	no
											71	0.999693	7.65887e-06	0.00492204	0.000215408	0.00235188	0.00173284	0.0066633	0.00263523	0.00638859	1.77983e-15	1.77983e-15	no
											72	0.999693	7.65887e-06	0.00492204	0.000215408	0.00235188	0.00173284	0.0066633	0.00263523	0.00638859	1.77983e-15	1.77983e-15	no
											73	0.999693	7.65887e-06	0.00492204	0.000215408	0.00235188	0.00173284	0.0066633	0.00263523	0.00638859	1.77983e-15	1.77983e-15	no
											74	0.999693	7.65887e-06	0.00492204	0.000215408	0.00235188	0.00173284	0.0066633	0.00263523	0.00638859	1.77983e-15	1.77983e-15	no
											75	0.999693	7.65887e-06	0.00492204	0.000215408	0.00235188	0.00173284	0.0066633	0.00263523	0.00638859	1.77983e-15	1.77983e-15	no
											76	0.999693	7.65887e-06	0.00492204	0.000215408	0.00235188	0.00173284	0.0066633	0.00263523	0.00638859	1.77983e-15	1.77983e-15	no
											77	0.999693	7.65887e-06	0.00492204	0.000215408	0.00235188	0.00173284	0.0066633	0.00263523	0.00638859	1.77983e-15	1.77983e-15	no
											78	0.999693	7.65887e-06	0.00492204	0.000215408	0.00235188	0.00173284	0.0066633	0.00263523	0.00638859	1.77983e-15	1.77983e-15	no
											79	0.999693	7.65887e-06	0.00492204	0.000215408	0.00235188	0.00173284	0.0066633	0.00263523	0.00638859	1.77983e-15	1.77983e-15	no
											80	0.999693	7.65887e-06	0.00492204	0.000215408	0.00235188	0.00173284	0.0066633	0.00263523	0.00638859	1.77983e-15	1.77983e-15	no
											81	0.999693	7.65887e-06	0.00492204	0.000215408	0.00235188	0.00173284	0.0066633	0.00263523	0.00638859	1.77983e-15	1.77983e-15	no
											82	0.999693	7.65887e-06	0.00492204	0.000215408	0.00235188	0.00173284	0.0066633	0.00263523	0.00638859	1.77983e-15	1.77983e-15	no
											83	0.999693	7.65887e-06	0.00492204	0.000215408	0.00235188	0.00173284	0.0066633	0.00263523	0.00638859	1.77983e-15	1.77983e-15	no
											84	0.999693	7.65887e-06	0.00492204	0.000215408	0.00235188	0.00173284	0.0066633	0.00263523	0.00638859	1.77983e-15	1.77983e-15	no
											85	0.999693	7.65887e-06	0.00492204	0.000215408	0.00235188	0.00173284	0.0066633	0.00263523	0.00638859	1.77983e-15	1.77983e-15	no
											86	0.999693	7.65887e-06	0.00492204	0.000215408	0.00235188	0.00173284	0.0066633	0.00263523	0.00638859	1.77983e-15	1.77983e-15	no
											87	0.999693	7.65887e-06	0.00492204	0.000215408	0.00235188	0.00173284	0.0066633	0.00263523	0.00638859	1.77983e-15	1.77983e-15	no
											88	0.999693	7.65887e-06	0.00492204	0.000215408	0.00235188	0.00173284	0.0066633	0.00263523	0.00638859	1.77983e-15	1.77983e-15	no
											89	0.999693	7.65887e-06	0.00492204	0.000215408	0.00235188	0.00173284	0.0066633	0.00263523	0.00638859	1.77983e-15	1.77983e-15	no
											90	0.999693	7.65887e-06	0.00492204	0.000215408	0.00235188	0.00173284	0.0066633	0.00263523	0.00638859	1.77983e-15	1.77983e-15	no
											91	0.999693	7.65887e-06	0.00492204	0.000215408	0.00235188	0.00173284	0.0066633	0.00263523	0.00638859	1.77983e-15	1.77983e-15	no
											92	0.999693	7.65887e-06	0.00492204	0.000215408	0.00235188	0.00173284	0.0066633	0.00263523	0.00638859	1.77983e-15	1.77983e-15	no
											93	0.999693	7.65887e-06	0.00492204	0.000215408	0.00235188	0.00173284	0.0066633	0.00263523	0.00638859	1.77983e-15	1.77983e-15	no
											94	0.999693	7.65887e-06	0.00492204	0.000215408	0.00235188	0.00173284	0.0066633	0.00263523	0.00638859	1.77983e-15	1.77983e-15	no
											95	0.999693	7.65887e-06	0.00492204	0.000215408	0.00235188	0.00173284	0.0066633	0.00263523	0.00638859	1.77983e-15	1.77983e-15	no
											96	0.999693	7.65887e-06	0.00492204	0.000215408	0.00235188	0.00173284	0.0066633	0.00263523	0.00638859	1.77983e-15	1.77983e-15	no
											97	0.999693	7.65887e-06	0.00492204	0.000215408	0.00235188	0.00173284	0.0066633	0.00263523	0.00638859	1.77983e-15	1.77983e-15	no
											98	0.999693	7.65887e-06	0.00492204	0.000215408	0.00235188	0.00173284	0.0066633	0.00263523	0.00638859	1.77983e-15	1.77983e-15	no
											99	0.999693	7.65887e-06	0.00492204	0.000215408	0.00235188	0.00173284	0.0066633	0.00263523	0.00638859	1.77983e-15	1.77983e-15	no
											100	0.999693	7.65887e-06	0.00492204	0.000215408	0.00235188	0.00173284	0.0066633	0.00263523	0.00638859	1.77983e-15	1.77983e-15	no
											101	0.999693	7.65887e-06	0.00492204	0.000215408	0.00235188	0.00173284	0.0066633	0.00263523	0.00638859	1.77983e-15	1.77983e-15	no
											102	0.999693	7.65887e-06	0.00492204	0.000215408	0.00235188	0.00173284	0.0066633	0.00263523	0.00638859	1.77983e-15	1.77983e-15	no
											103	0.999693	7.65887e-06	0.00492204	0.000215408	0.00235188	0.00173284	0.0066633	0.00263523	0.00638859	1.77983e-15	1.77983e-15	no
											104	0.999693	7.65887e-06	0.00492204	0.000215408	0.00235188	0.00173284	0.0066633	0.00263523	0.00638859	1.77983e-15	1.77983e-15	no
											105	0.999693	7.65887e-06	0.00492204	0.000215408	0.00235188	0.00173284	0.0066633	0.00263523	0.00638859	1.77983e-15	1.77983e-15	no
											106	0.999693	7.65887e-06	0.00492204	0.000215408	0.00235188	0.00173284	0.0066633	0.00263523	0.00638859	1.77983e-15	1.77983e-15	no
											107	0.999693	7.65887e-06	0.00492204	0.000215408	0.00235188	0.00173284	0.0066633	0.00263523	0.00638859	1.77983e-15	1.77983e-15	no
											108	0.999693	7.65887e-06	0.00492204	0.000215408	0.00235188	0.00173284	0.0066633	0.00263523	0.00638859	1.77983e-15	1.77983e-15	no
											109	0.999693	7.65887e-06	0.00492204	0.000215408	0.00235188	0.00173284	0.0066633	0.00263523	0.00638859	1.77983e-15	1.77983e-15	no
											110	0.999693	7.65887e-06	0.00492204	0.000215408	0.00235188	0.00173284	0.0066633	0.00263523	0.00638859	1.77983e-15	1.77983e-15	no
											111	0.999693	7.65887e-06	0.00492204	0.000215408	0.00235188	0.00173284	0.0066633	0.00263523	0.00638859	1.77983e-15	1.77983e-15	no
											112	0.999693	7.65887e-06	0.00492204	0.000215408	0.00235188	0.00173284	0.0066633	0.00263523	0.00638859	1.77983e-15	1.77983e-15	no
											113	0.999693	7.65887e-06	0.00492204	0.000215408	0.00235188	0.00173284	0.0066633	0.00263523	0.00638859	1.77983e-15	1.77983e-15	no
											114	0.999693	7.65887e-06	0.00492204	0.000215408	0.00235188	0.00173284	0.0066633	0.00263523	0.00638859	1.77983e-15	1.77983e-15	no
											115	0.999693	7.65887e-06	0.00492204	0.000215408	0.00235188	0.00173284	0.0066633	0.00263523	0.00638859	1.77983e-15	1.77983e-15	no
											116	0.999693	7.65887e-06	0.00492204	0.000215408	0.00235188	0.00173284	0.0066633	0.00263523	0.00638859	1.77983e-15	1.77983e-15	no
											117	0.999693	7.65887e-06	0.00492204	0.000215408	0.00235188	0.00173284	0.0066633	0.00263523	0.00638859	1.77983e-15	1.77983e-15	no
											118	0.999693	7.65887e-06	0.00492204	0.000215408	0.00235188	0.00173284	0.0066633	0.00263523	0.00638859	1.77983e-15	1.77983e-15	no
											119	0.999693	7.65887e-06	0.00492204	0.000215408	0.00235188	0.00173284	0.0066633	0.00263523	0.00638859	1.77983e-15	1.77983e-15	no
											120	0.999693	7.65887e-06	0.00492204	0.000215408	0.00235188	0.00173284	0.0066633	0.00263523	0.00638859	1.77983e-15	1.77983e-15	no
											121	0.999693	7.65887e-06	0.00492204	0.000215408	0.00235188	0.00173284	0.0066633	0.00263523	0.00638859	1.77983e-15	1.77983e-15	no
											122	0.999693	7.65887e-06	0.00492204	0.000215408	0.00235188	0.00173284	0.0066633	0.00263523	0.00638859	1.77983e-15	1.77983e-15	no
											123	0.999693	7.65887e-06	0.00492204	0.000215408	0.00235188	0.00173284	0.0066633	0.00263523	0.00638859	1.77983e-15	1.77983e-15	no
											124	0.999693	7.65887e-06	0.00492204	0.000215408	0.00235188	0.00173284	0.0066633	0.00263523	0.00638859	1.77983e-15	1.77983e-15	no
											125	0.999693	7.65887e-06	0.00492204	0.000215408	0.00235188	0.00173284	0.0066633	0.00263523	0.00638859	1.77983e-15	1.77983e-15	no
